# Intrathecal (G_4_C_2_)_149_ delivery in C9orf72-deficient mice yields mild motor dysfunction and ALS/FTD pathological hallmarks

**DOI:** 10.64898/2026.02.09.704060

**Authors:** Katelyn A. Russell, Amelia A. Shahrabi, Suleyman C. Akerman, Matthew D. Byrne, Jeffrey D. Rothstein, Davide Trotti, Brigid K. Jensen, Aaron R. Haeusler

**Author notes:** Correspondence: Aaron R. Haeusler, Ph.D. Jefferson Weinberg ALS Center, Vickie and Jack Farber Institute for Neuroscience Department of Neuroscience, Thomas Jefferson University Philadelphia, PA 19107, USA.

## Abstract

A repeat expansion in *C9orf72* is the most common genetic cause of amyotrophic lateral sclerosis (ALS) and frontotemporal dementia (FTD), yet existing mouse models incompletely engage spinal regions implicated in disease. Here, an adeno-associated virus encoding (G_4_C_2_)_149_ repeats was delivered via neonatal intrathecal injection, achieving widespread CNS expression with robust spinal cord targeting. This approach was applied to mice with graded loss of endogenous *C9orf72* to interrogate both gain- and loss-of-function mechanisms. Longitudinal motor, behavioral, and pathological analyses revealed that repeat expression primarily drives mild, progressive muscle weakness, whereas coordination deficits were largely genotype dependent. Subtle gait abnormalities and hyperactivity were also observed. Within spinal motor regions, repeat-expressing mice exhibited dipeptide repeat protein accumulation, reduced NeuN-positive area, glial activation, and sparse phosphorylated TDP-43 pathology. Cross-domain correlations further linked repeat expression, spinal pathology, and motor dysfunction. Collectively, these findings establish that CNS-wide repeat expression combined with reduced *C9orf72* produces a coherent, mild ALS/FTD model.
