## Supplementary material for "Intrathecal (G_4_C_2_)_149_ delivery in C9orf72-deficient mice yields mild motor dysfunction and ALS/FTD pathological hallmarks": Table S1

### Sheet: Table S1
Mixed Model Statistical Analyses
	Geno	NRE	Sex	Time	Geno • NRE	Geno • Sex	NRE • Sex	Geno • NRE • Sex	Geno • Time	NRE • Time	Sex • Time	Geno • NRE • Time	Targeted Model	WT - Het	WT - Homo	Het - Homo	Control - NRE	Female - Male	WT: Ctrl - NRE	Het: Ctrl - NRE	Homo: Ctrl - NRE	12m: Ctrl - NRE	NRE: 6m - 9m	NRE: 6m - 12m	NRE: 9m - 12m	Paired Comparison Type
Grip (12m)	0.003	<.001	<.001	---	0.081	0.498	0.016	0.131	---	---	---	---	SPSS: Gamma- Log	0.309	0.001	0.01	<.001	0.001	0.029	0.016	<.001	---	---	---	---	Pairwise Contrasts
Body mass (12m)	0.151	<.001	<.001	---	0.2395	0.8274	0.8961	0.2274	---	---	---	---	Prism: Linear	0.3471	0.1321	0.7923	---	---	---	---	---	---	---	---	---	Tukey's Multiple Comparisons
Body mass_Female (12m)	0.6679	0.0077	---	---	0.16	---	---	---	---	---	---	---	Prism: Linear	0.7951	0.6467	0.9486	---	---	---	---	---	---	---	---	---	Tukey's Multiple Comparisons
Body mass_Male (12m)	0.1654	0.0066	---	---	0.4053	---	---	---	---	---	---	---	Prism: Linear	0.371	0.1466	0.8099	---	---	---	---	---	---	---	---	---	Tukey's Multiple Comparisons
Amp_ankle (12m)	0.9447	<.001	<.001	---	0.6273	0.7236	0.3108	0.8271	---	---	---	---	Prism: Linear	>.999	0.9587	0.9528	---	---	---	---	---	---	---	---	---	Tukey's Multiple Comparisons
Amp_hip (12m)	0.5317	<.001	<.001	---	0.629	0.5729	0.1028	0.9069	---	---	---	---	Prism: Linear	0.9793	0.5744	0.6391	---	---	---	---	---	---	---	---	---	Tukey's Multiple Comparisons
Area_ankle (12m)	0.862	<.001	<.001	---	0.391	0.606	0.084	0.902	---	---	---	---	SPSS: Linear- Identity	0.649	0.973	0.638	<.001	<.001	0.002	0.091	0.021	---	---	---	---	Pairwise Contrasts
Area_hip (12m)	0.2741	<.001	<.001	---	0.3808	0.335	0.0588	0.7024	---	---	---	---	Prism: Linear	0.7408	0.7568	0.2422	---	---	---	---	---	---	---	---	---	Tukey's Multiple Comparisons
Rotarod (12m)	<.001	0.222	0.073	---	0.257	0.967	0.624	0.965	---	---	---	---	SPSS: Gamma- Log	0.496	<.001	<.001	0.224	0.075	0.386	0.588	0.093	---	---	---	---	Pairwise Contrasts
Stride (12m)	0.0106	0.388	0.1525	---	0.9204	0.8851	0.5275	0.9537	---	---	---	---	Prism: Linear	0.8421	0.1469	0.009	---	---	---	---	---	---	---	---	---	Tukey's Multiple Comparisons
Stance (12m)	0.009	0.9769	0.0704	---	0.9791	0.9034	0.5132	0.8368	---	---	---	---	Prism: Linear	0.9111	0.1061	0.0086	---	---	---	---	---	---	---	---	---	Tukey's Multiple Comparisons
Stance/Swing (12m)	0.52	<.001	0.138	---	0.448	0.46	0.949	0.456	---	---	---	---	SPSS: Gamma- Log	0.376	0.961	0.313	<.001	0.139	0.017	0.126	0.006	---	---	---	---	Pairwise Contrasts
Swing (12m)	0.0347	0.0383	0.5082	---	0.6579	0.839	0.5972	0.9826	---	---	---	---	Prism: Linear	0.7441	0.3458	0.0273	---	---	---	---	---	---	---	---	---	Tukey's Multiple Comparisons
Paw drag (12m)	0.0089	0.3715	0.6068	---	0.7965	0.5677	0.7922	0.3484	---	---	---	---	Prism: Linear	0.4045	0.4099	0.0062	---	---	---	---	---	---	---	---	---	Tukey's Multiple Comparisons
Propel (12m)	0.0034	0.7347	0.0193	---	0.7564	0.9893	0.5688	0.8907	---	---	---	---	Prism: Linear	0.9261	0.016	0.0085	---	---	---	---	---	---	---	---	---	Tukey's Multiple Comparisons
Total distance (10m)	<.001	<.001	0.4333	---	0.3775	0.3415	0.5129	0.6634	---	---	---	---	Prism: Linear	0.2244	0.2029	<.001	---	---	---	---	---	---	---	---	---	Tukey's Multiple Comparisons
Avg. speed (10m)	<.001	<.001	0.4416	---	0.3858	0.3425	0.519	0.6709	---	---	---	---	Prism: Linear	0.2342	0.1902	<.001	---	---	---	---	---	---	---	---	---	Tukey's Multiple Comparisons
Total time mobile (10m)	0.002	0.243	0.424	---	0.945	0.461	0.607	0.807	---	---	---	---	SPSS: Gamma- Log	0.16	0.108	0.001	0.243	0.423	0.715	0.451	0.301	---	---	---	---	Pairwise Contrasts
Time in center (10m)	0.2644	0.8756	0.3388	---	0.1509	0.03	<.001	0.0819	---	---	---	---	Prism: Linear	0.6919	0.8324	0.2351	---	---	---	---	---	---	---	---	---	Tukey's Multiple Comparisons
Distance in perimeter (10m)	0.0068	<.001	0.456	---	0.98	0.5274	0.0226	0.1839	---	---	---	---	Prism: Linear	0.3665	0.3443	0.0046	---	---	---	---	---	---	---	---	---	Tukey's Multiple Comparisons
Avg. speed in perimeter (10m)	0.0018	<.001	0.6756	---	0.2149	0.3212	0.4295	0.9838	---	---	---	---	Prism: Linear	0.3723	0.1873	0.0012	---	---	---	---	---	---	---	---	---	Tukey's Multiple Comparisons
Immobile episoides (10m)	<.001	0.005	0.86	---	0.745	0.455	0.327	0.551	---	---	---	---	SPSS: Poisson- Log	0.136	0.077	<.001	0.006	0.86	0.072	0.071	0.234	---	---	---	---	Pairwise Contrasts
Poly-GP (12m)	0.246	<.001	---	---	---	---	---	---	---	---	---	---	SPSS: Gamma- Log	---	---	---	<.001	---	---	0.017	---	---	---	---	---	Pairwise Contrasts
Poly-GR (12m)	0.87	0.002	---	---	---	---	---	---	---	---	---	---	SPSS: Gamma- Log	---	---	---	0.001	---	---	0.027	---	---	---	---	---	Pairwise Contrasts
Poly-GA (12m)	0.355	<.001	---	---	---	---	---	---	---	---	---	---	SPSS: Gamma- Log	---	---	---	<.001	---	---	0.011	---	---	---	---	---	Pairwise Contrasts
GFAP (12m)	0.252	<.001	---	---	0.608	---	---	---	---	---	---	---	SPSS: Gamma- Log	---	---	---	<.001	---	0.024	0.008	0.006	---	---	---	---	Pairwise Contrasts
NeuN (12m)	0.712	<.001	---	---	0.307	---	---	---	---	---	---	---	SPSS: Gamma- Log	---	---	---	0.001	---	0.009	0.239	0.019	---	---	---	---	Pairwise Contrasts
Iba1 (12m)	0.91	<.001	---	---	0.689	---	---	---	---	---	---	---	SPSS: Gamma- Log	---	---	---	<.001	---	0.001	0.004	0.002	---	---	---	---	Pairwise Contrasts
Stride (Single time point)	0.0105	0.3978	---	---	0.933	---	---	---	---	---	---	---	Prism: Linear	---	---	---	---	---	0.8074	0.6432	0.3968	---	---	---	---	Tukey's Multiple Comparisons
Stance (Single time point)	0.0112	0.9431	---	---	0.8981	---	---	---	---	---	---	---	Prism: Linear	---	---	---	---	---	0.7137	0.7834	0.9303	---	---	---	---	Tukey's Multiple Comparisons
Stance/Swing (Single time point)	0.547	<.001	---	---	0.252	---	---	---	---	---	---	---	SPSS: Gamma- Log	0.486	0.841	0.292	<.001	---	0.012	0.277	0.005	---	---	---	---	Pairwise Contrasts
Swing (Single time point)	0.0273	0.0334	---	---	0.6405	---	---	---	---	---	---	---	Prism: Linear	---	---	---	---	---	0.2515	0.485	0.0582	---	---	---	---	Tukey's Multiple Comparisons
Paw drag (Single time point)	0.0042	0.4791	---	---	0.7439	---	---	---	---	---	---	---	Prism: Linear	---	---	---	---	---	0.8476	0.9724	0.2937	---	---	---	---	Tukey's Multiple Comparisons
Propel_Female (Single time point)	0.0414	0.8607	---	---	0.8587	---	---	---	---	---	---	---	Prism: Linear	---	---	---	---	---	0.78	0.5827	0.8539	---	---	---	---	Tukey's Multiple Comparisons
Propel_Male (Single time point)	0.0783	0.5523	---	---	0.8039	---	---	---	---	---	---	---	Prism: Linear	---	---	---	---	---	0.4943	0.6806	0.8719	---	---	---	---	Tukey's Multiple Comparisons
Total distance (Single time point)	0.0006	<.001	---	---	0.429	---	---	---	---	---	---	---	Prism: Linear	---	---	---	---	---	0.0044	0.0666	0.0712	---	---	---	---	Tukey's Multiple Comparisons
Avg. speed (Single time point)	0.0005	<.001	---	---	0.4385	---	---	---	---	---	---	---	Prism: Linear	---	---	---	---	---	0.0045	0.0627	0.0705	---	---	---	---	Tukey's Multiple Comparisons
Total time mobile (Single time point)	0.003	0.239	---	---	0.928	---	---	---	---	---	---	---	SPSS: Gamma- Log	0.153	0.114	0.001	0.238	---	0.727	0.457	0.281	---	---	---	---	Pairwise Contrasts
Time in center (Single time point)	0.201	0.734	---	---	0.288	---	---	---	---	---	---	---	SPSS: Linear- Identity	0.185	0.916	0.098	0.734	---	0.372	0.154	0.699	---	---	---	---	Pairwise Contrasts
Distance in perimeter (Single time point)	0.008	<.001	---	---	0.941	---	---	---	---	---	---	---	SPSS: Linear- Identity	0.345	0.082	0.002	<.001	---	0.017	0.003	0.01	---	---	---	---	Pairwise Contrasts
Avg. speed in perimeter (Single time point)	0.0013	<.001	---	---	0.2814	---	---	---	---	---	---	---	Prism: Linear	---	---	---	---	---	0.0017	0.1164	0.0264	---	---	---	---	Tukey's Multiple Comparisons
Immobile episoides (Single time point)	<.001	0.003	---	---	0.684	---	---	---	---	---	---	---	SPSS: Poisson- Log	0.153	0.062	<.001	0.003	---	0.049	0.053	0.22	---	---	---	---	Pairwise Contrasts
Grip_Female (Longitudinal)	0.075	0.739	---	0.736	0.069	---	---	---	0.03	0.022	---	0.021	SPSS: Linear- Identity	0.198	0.104	0.609	<.001	---	0.007	<.001	<.001	---	---	---	---	Pairwise Contrasts
Grip_Male (Longitudinal)	0.212	<.001	---	0.078	0.1	---	---	---	0.055	0.002	---	0.08	SPSS: Linear- Identity	0.195	0.197	0.962	<.001	---	0.001	0.001	<.001	---	---	---	---	Pairwise Contrasts
Body mass_Female (Longitudinal)	0.563	0.015	---	<.001	0.061	---	---	---	0.561	0.555	---	0.76	SPSS: Gamma- Log	0.789	0.965	0.772	0.004	---	0.004	0.039	0.682	---	---	---	---	Pairwise Contrasts
Body mass_Male (Longitudinal)	0.65	0.957	---	<.001	0.058	---	---	---	0.146	0.012	---	0.139	SPSS: Gamma- Log	0.039	0.045	0.954	0.002	---	0.254	<.001	0.747	---	---	---	---	Pairwise Contrasts
Amp Ankle_Female (Longitudinal)	0.291	0.743	---	<.001	0.277	---	---	---	0.021	0.023	---	0.032	SPSS: Gamma- Log	0.425	0.846	0.435	0.001	---	0.029	0.116	0.07	---	---	---	---	Pairwise Contrasts
Amp Ankle_Male (Longitudinal)	0.892	0.423	---	<.001	0.668	---	---	---	0.929	<.001	---	0.708	SPSS: Gamma- Log	0.759	0.933	0.644	0.008	---	0.104	0.132	0.125	---	---	---	---	Pairwise Contrasts
Amp Hip_Female (Longitudinal)	0.151	0.031	---	0.011	0.152	---	---	---	0.031	0.563	---	0.047	SPSS: Gamma- Log	0.454	0.782	0.544	<.001	---	0.004	0.018	0.059	---	---	---	---	Pairwise Contrasts
Amp Hip_Male (Longitudinal)	0.717	0.514	---	<.001	0.653	---	---	---	0.747	0.011	---	0.36	SPSS: Gamma- Log	0.957	0.712	0.607	0.006	---	0.151	0.061	0.107	---	---	---	---	Pairwise Contrasts
Area Ankle_Female (Longitudinal)	0.036	0.881	---	<.001	0.759	---	---	---	0.015	0.04	---	0.393	SPSS: Gamma- Log	0.27	0.298	0.993	0.003	---	0.106	0.105	0.044	---	---	---	---	Pairwise Contrasts
Area Ankle_Male (Longitudinal)	0.485	0.214	---	<.001	0.812	---	---	---	0.619	0.159	---	0.899	SPSS: Gamma- Log	0.748	0.799	0.49	<.001	---	0.043	0.034	0.029	---	---	---	---	Pairwise Contrasts
Area Hip_Female (Longitudinal)	0.084	0.101	---	0.945	0.225	---	---	---	0.022	0.278	---	0.035	SPSS: Gamma- Log	0.182	0.46	0.452	<.001	---	0.005	0.014	0.047	---	---	---	---	Pairwise Contrasts
Area Hip_Male (Longitudinal)	0.481	0.087	---	<.001	0.368	---	---	---	0.381	0.144	---	0.23	SPSS: Gamma- Log	0.808	0.723	0.885	<.001	---	0.033	0.014	0.057	---	---	---	---	Pairwise Contrasts
Rotarod (Longitudinal)	0.709	0.773	---	0.006	0.251	---	---	---	<.001	0.233	---	0.521	SPSS: Gamma- Log	0.917	0.001	<.001	0.092	---	0.173	0.636	0.072	---	---	---	---	Pairwise Contrasts
C9-NRE Expression	0.343	---	0.777	0.378	---	0.958	---	---	---	---	0.892	---	SPSS: Linear- Identity	0.158	0.161	0.882	---	0.681	---	---	---	---	0.793	0.571	0.16	Pairwise Contrasts
Poly-GP (Longitudinal)	---	0.002	---	0.29	---	---	---	---	---	---	---	---	SPSS: Gamma- Log	---	---	---	---	---	---	---	---	0.037	0.145	0.201	0.764	Pairwise Contrasts
Poly-GR (Longitudinal)	---	0.005	---	0.131	---	---	---	---	---	---	---	---	SPSS: Gamma- Log	---	---	---	---	---	---	---	---	0.051	0.102	0.105	0.969	Pairwise Contrasts
Poly-GA (Longitudinal)	---	<.001	---	<.001	---	---	---	---	---	---	---	---	SPSS: Gamma- Log	---	---	---	---	---	---	---	---	0.01	0.012	0.013	0.82	Pairwise Contrasts
Iba1 (Longitudinal)	---	0.001	---	<.001	---	---	---	---	---	---	---	---	SPSS: Gamma- Log	---	---	---	---	---	---	---	---	0.003	0.011	0.001	0.182	Pairwise Contrasts
